# Systematic discovery of bacterial symbionts in rumen ciliate protozoa

**DOI:** 10.1101/2025.07.29.667580

**Authors:** Ronnie Solomon, Lina Marcela Botero Rute, Raghawendra Kumar, Ravit Mesika, Ido Toyber, Adi Doron Faigenbaum, Sarah Winkler, Omar Eduardo Tovar Herrera, Shany Gerbi, Deodatta S. Gajbhiye, Tanita Wein, Itzhak Mizrahi, Elie Jami

**Affiliations:** Department of Ruminant Science, Institute of Animal Sciences, Agricultural Research Organization, Volcani institute, Rishon LeZion 7505101, Israel; Department of Life Sciences, Ben-Gurion University of the Negev, Beer-Sheva 84105, Israel; Department of Animal Science, the Hebrew University of Jerusalem, Rehovot 76100, Israel; The Mina and Everard Goodman Faculty of Life Sciences, Bar-Ilan University, Ramat Gan 5290002, Israel; Department of Systems Immunology, Weizmann Institute of Science, Rehovot 7610001, Israel; National Institute of Biotechnology in the Negev, Ben-Gurion University of the Negev, Beer-Sheva, 84105, Israel; The Goldman Sonnenfeldt School of Sustainability and Climate Change, Ben-Gurion University of the Negev, Beer-Sheva 84105, Israel

## Abstract

Microbial interactions are fundamental to global ecological and evolutionary processes, exemplified by endosymbiosis between prokaryotes and single-cell eukaryotes that gave rise to organelles. While such associations remain widespread and ecologically important, the diversity and evolutionary dynamics of intracellular symbioses in many microbial ecosystems remain poorly understood. Here, we uncover a hidden layer of microbial complexity in the rumen ecosystem by identifying multiple endosymbiotic associations between ciliate protozoa and bacteria. Using genome-resolved metagenomics on protozoa enriched rumen fractions, we reveal diverse bacterial genomes exhibiting hallmarks of an obligate intracellular lifestyle. These candidate symbionts span several bacterial phyla and include close relatives of known endosymbionts and parasites of protists as well as previously unclassified or presumed free-living bacterial lineages that likely represent overlooked symbiont specialists. Our findings therefore expand the known distribution of bacterial endosymbiosis, establish the rumen – a key site of global carbon and nitrogen cycling – as a promising model for symbiosis research, and demonstrate the power of our approach to uncover hidden symbiotic associations across complex microbial communities. Overall, our results highlight the ubiquity and evolutionary significance of intracellular symbiosis as a shaping force in microbial ecosystems.
