## Supplementary table 1 for "Systematic discovery of bacterial symbionts in rumen ciliate protozoa"

### Sheet: Sheet2
	Accession number	Phylum	Family	Contig Number	Genome Size (Mbp)	GC (%)	CDS	tRNA	Completeness (%)	Contamination (%)	Coding density (%)	Hypothetical proteins	Pseudogenes (%)	ELP
MAG-392		Bacteroidota	Amoebophilaceae	42	0.53519	33	502	43	88.74	0.73	86.5	271	11.2051	16
MAG-291		Bacillota	Ruminococcaceae	1	1.63465	25	1099	41	96.85	3.42	79	555	5.43672	0
MAG-113				1	1.16716	25	892	26	92.55	0	81.7	396	4.41501	0
MAG-117				1	1.12731	27	913	34	95.34	0.33	85.5	397	9.72079	0
MAG-217				181	0.994459	27	963	24	93.29	0.13	86.4	343	8.87097	2
MAG-419				1	1.05271	29	877	42	98.3	2.75	88	350	7.3913	0
MAG-23				200	1.13206	27	834	23	80.35	1.83	81.5	314	14.7897	1
MAG-71			Acutalibacteraceae	87	0.70917	33	737	31	85.8	0.25	90.1	303	6.45646	10
MAG-271		Actinomycetota	Bifidobacteriaceae	37	1.49158	48	1219	46	89.61	0.04	87	506	9.33884	4
