## Supplementary table 3 for "Systematic discovery of bacterial symbionts in rumen ciliate protozoa"

### Sheet: eCIS locations
		Amoebophilaceae			Acutalibacteraceae
Gene name	Function	MAG-392	CAMVUJ01	Ca. Amoebophilus asiaticus	MAG-71
Afp1_5	phage-tail tube protein	IMIDLELN_00021, IMIDLELN_00213	KINLEGFE_00546	Aasi_1077	MFHOCOJD_00446, MFHOCOJD_00448
Afp2_3_4	phage-tail sheath protein	IMIDLELN_00018	KINLEGFE_00543, KINLEGFE_00542	Aasi_1074	MFHOCOJD_00449
Afp6	plugged protein at the proximal end of the inner tube lumen			Aasi_1078
Afp7	tube initiator, LysM-like protein	IMIDLELN_00023		Aasi_565, Aasi_1079
Afp8	Baseplate, VgrG-like protein	IMIDLELN_00367	KINLEGFE_00385	Aasi_563, Aasi_1080	MFHOCOJD_00146
Afp9	baseplate wedge protein	IMIDLELN_000208	KINLEGFE_00105	Aasi_1082	MFHOCOJD_00147
Afp10	PAAR-repeat motif	IMIDLELN_000209	KINLEGFE_00106	Aasi_1081
Afp11	baseplate J protein	IMIDLELN_00347	KINLEGFE_00326, KINLEGFE_00323	Aasi_557	MFHOCOJD_00148, MFHOCOJD_00149
Afp12	baseplate protein	IMIDLELN_000207	KINLEGFE_00104	Aasi_1083	MFHOCOJD_00126
Afp13	adenovirus fiber protein	IMIDLELN_00346	KINLEGFE_00327	Aasi_556	MFHOCOJD_00125
Afp14	tape measure protein	IMIDLELN_00289	KINLEGFE_00103	Aasi_1806	MFHOCOJD_00445
Afp15	AAA+ ATPase	IMIDLELN_00211, IMIDLELN_00406	KINLEGFE_00108, KINLEGFE_00281		MFHOCOJD_00451
Afp16	phage-tail terminator protein	IMIDLELN_000169	KINLEGFE_00387	Aasi_1072	MFHOCOJD_00606
Unknown eCIS-associated protein	Unknown eCIS-associated protein	IMIDLELN_00017
Unknown eCIS-associated protein	Unknown eCIS-associated protein	IMIDLELN_00019	KINLEGFE_00544
Unknown eCIS-associated protein	Unknown eCIS-associated protein	IMIDLELN_00020	KINLEGFE_00545
Hypothetical protein	Hypothetical protein	IMIDLELN_00022
Glycine--tRNA ligase	Glycine--tRNA ligase	IMIDLELN_00024
U-box	Eukaryotic like protein	IMIDLELN_00025
U-box	Eukaryotic like protein	IMIDLELN_00026
Rab-GAP TBC domain-containing protein	Eukaryotic like protein	IMIDLELN_00027
Uncharacterized membrane protein	Uncharacterized membrane protein	IMIDLELN_000210
Hypothetical protein	Hypothetical protein	IMIDLELN_00212
Leucine-rich repeat	Eukaryotic like protein	IMIDLELN_00290
Afp15	AAA+ ATPase
Afp14	tape measure	103
Afp12	Baseplate	104
Afp9	baseplate wedge	105
Afp10	PAAR-repeat motif	106
Afp15	AAA+ ATPase	281
Afp1_5	phage-tail tube	323
Afp11	baseplate J	324
Afp11	baseplate J	326
Afp13	adenovirus fiber	327
Afp8	Baseplate, VgrG-like protein	385
Hypothetical protein	Hypothetical protein	386
Afp16	phage-tail terminator	387
algo2	Unknown eCIS-associated protein	542
Afp2_3_4	phage-tail sheath	543
Unknown eCIS-associated protein	Unknown eCIS-associated protein	544
Unknown eCIS-associated protein	Unknown eCIS-associated protein	545
Afp1_5	phage-tail tube	546
Afp13	adenovirus fiber	Aasi_556
Afp11	baseplate J	Aasi_557
Afp8	Baseplate, VgrG-like protein	Aasi_563
Unknown eCIS-associated protein	Unknown eCIS-associated protein	Aasi_564
Afp7	LysM domain	Aasi_565
Endolysin	Other protein	Aasi_1068
Dehydrogenase	Other protein	Aasi_1069
Transposase	Transposase	Aasi_1070
Ankyrin repeats	Eukaryotic like protein	Aasi_1071
Afp16	phage-tail terminator	Aasi_1072
Unknown eCIS-associated protein	Unknown eCIS-associated protein	Aasi_1073
Afp2_3_4	phage-tail sheath	Aasi_1074
Unknown eCIS-associated protein	Unknown eCIS-associated protein	Aasi_1075
Unknown eCIS-associated protein	Unknown eCIS-associated protein	Aasi_1076
Afp1_5	phage-tail tube	Aasi_1077
Afp7	tube initiator, LysMlike protein	Aasi_1079
Afp8	Baseplate, VgrG-like protein	Aasi_1080
Afp10	PAAR-repeat motif	Aasi_1081
Afp9	baseplate wedge	Aasi_1082
Afp12	Baseplate	Aasi_1083
Afp14	tape measure	Aasi_1806
