## Supplementary table 4 for "Systematic discovery of bacterial symbionts in rumen ciliate protozoa"

### Sheet: Sheet1
# macsyfinder 2.0
# models : TXSScan-1.1.0-1.1.0
# /usr/local/bin/macsyfinder --sequence-db /pasteur/helix/projects/galaxy-prod/galaxy-dist/database/files/013/913/dataset_13913170.dat --db-type ordered_replicon --replicon-topology circular --models-dir /pasteur/helix/projects/galaxy-prod/galaxy-dist/tool-data/macsyfinder_data --models TXSScan-1.1.0/bacteria all --worker 1 --out-dir output_dir
# Systems found:
replicon	hit_id	gene_name	hit_pos	model_fqn	sys_id	sys_loci	locus_num	sys_wholeness	sys_score	sys_occ	hit_gene_ref	hit_status	hit_seq_len	hit_i_eval	hit_score	hit_profile_cov	hit_seq_cov	hit_begin_match	hit_end_match	counterpart	used_in
UserReplicon	OKMCFAFC_01049	Tad_tadF	1009	TXSScan-1.1.0/bacteria/diderm/Tad	UserReplicon_Tad_1	1	1	0.583	6	1	Tad_tadF	accessory	124	1.5e-06	24.8	0.752	0.694	15	100
UserReplicon	OKMCFAFC_01050	Tad_tadE	1010	TXSScan-1.1.0/bacteria/diderm/Tad	UserReplicon_Tad_1	1	1	0.583	6	1	Tad_tadE	accessory	168	3.1e-05	20.4	0.824	0.774	18	147
UserReplicon	OKMCFAFC_01051	Tad_flp	1011	TXSScan-1.1.0/bacteria/diderm/Tad	UserReplicon_Tad_1	1	1	0.583	6	1	Tad_flp	mandatory	89	4.5e-10	35.2	0.923	0.607	34	87
UserReplicon	OKMCFAFC_01052	Tad_tadC	1012	TXSScan-1.1.0/bacteria/diderm/Tad	UserReplicon_Tad_1	1	1	0.583	6	1	Tad_tadC	mandatory	188	1.8e-05	21	0.942	0.761	36	178
UserReplicon	OKMCFAFC_01053	Tad_tadB	1013	TXSScan-1.1.0/bacteria/diderm/Tad	UserReplicon_Tad_1	1	1	0.583	6	1	Tad_tadB	mandatory	221	3.8e-11	39	0.569	0.412	111	201
UserReplicon	OKMCFAFC_01054	Tad_tadA	1014	TXSScan-1.1.0/bacteria/diderm/Tad	UserReplicon_Tad_1	1	1	0.583	6	1	Tad_tadA	mandatory	351	8.8e-88	289.9	0.988	0.701	27	272
UserReplicon	OKMCFAFC_01055	Tad_tadZ	1015	TXSScan-1.1.0/bacteria/diderm/Tad	UserReplicon_Tad_1	1	1	0.583	6	1	Tad_tadZ	mandatory	414	1.2e-19	66.7	0.837	0.377	156	311
