## Supplementary table 5 for "Systematic discovery of bacterial symbionts in rumen ciliate protozoa"

### Sheet: Sheet1
Column 1	Afp1_5	Afp2_3_4	Afp6	Afp7	Afp8	Afp9	Afp10	Afp11	Afp12	Afp13	Afp14	Afp15	Afp16
GCA_017406805.1_ASM1740680v1	GGNBNBHP_00645	GGNBNBHP_00644, GGNBNBHP_00801	-	GGNBNBHP_00036, GGNBNBHP_00378, GGNBNBHP_00498, GGNBNBHP_00521, GGNBNBHP_01128	GGNBNBHP_00304, GGNBNBHP_00305	GGNBNBHP_00306	GGNBNBHP_00581	GGNBNBHP_00307, GGNBNBHP_00308, GGNBNBHP_00355	GGNBNBHP_00309, GGNBNBHP_00849, GGNBNBHP_01120	GGNBNBHP_00035, GGNBNBHP_00155, GGNBNBHP_00310, GGNBNBHP_00828, GGNBNBHP_01072, GGNBNBHP_01127	GGNBNBHP_00231, GGNBNBHP_00512, GGNBNBHP_00518, GGNBNBHP_00909, GGNBNBHP_00964	GGNBNBHP_00010, GGNBNBHP_00045, GGNBNBHP_00054, GGNBNBHP_00055, GGNBNBHP_00077, GGNBNBHP_00119, GGNBNBHP_00156, GGNBNBHP_00181, GGNBNBHP_00286, GGNBNBHP_00435, GGNBNBHP_00436, GGNBNBHP_00462, GGNBNBHP_00508, GGNBNBHP_00582, GGNBNBHP_00683, GGNBNBHP_00711, GGNBNBHP_00712, GGNBNBHP_00715, GGNBNBHP_00741, GGNBNBHP_00764, GGNBNBHP_00780, GGNBNBHP_00850, GGNBNBHP_00882, GGNBNBHP_00883, GGNBNBHP_00965,…	GGNBNBHP_00578, GGNBNBHP_00580
CADBQS01	-	IJLLEKDD_00179, IJLLEKDD_00976	-	IJLLEKDD_00180, IJLLEKDD_00225, IJLLEKDD_01024, IJLLEKDD_01053, IJLLEKDD_01369	IJLLEKDD_00157, IJLLEKDD_00158	IJLLEKDD_00159	IJLLEKDD_00416, IJLLEKDD_00901, IJLLEKDD_01274	IJLLEKDD_00160, IJLLEKDD_00161, IJLLEKDD_00499, IJLLEKDD_00976, IJLLEKDD_01026, IJLLEKDD_01353	IJLLEKDD_00162	IJLLEKDD_00310, IJLLEKDD_00824, IJLLEKDD_01131, IJLLEKDD_01389	IJLLEKDD_00121, IJLLEKDD_00148, IJLLEKDD_00982, IJLLEKDD_01179, IJLLEKDD_01321	IJLLEKDD_00024, IJLLEKDD_00066, IJLLEKDD_00079, IJLLEKDD_00140, IJLLEKDD_00163, IJLLEKDD_00274, IJLLEKDD_00277, IJLLEKDD_00278, IJLLEKDD_00284, IJLLEKDD_00308, IJLLEKDD_00422, IJLLEKDD_00433, IJLLEKDD_00459, IJLLEKDD_00567, IJLLEKDD_00631, IJLLEKDD_00656, IJLLEKDD_00689, IJLLEKDD_00722, IJLLEKDD_00819, IJLLEKDD_00972, IJLLEKDD_00973, IJLLEKDD_01038, IJLLEKDD_01051, IJLLEKDD_01052, IJLLEKDD_01056,…	IJLLEKDD_00423
GCA_002372375.1_ASM237237v1	-	LCDIIALB_00128, LCDIIALB_00233, LCDIIALB_01051	-	LCDIIALB_01070	LCDIIALB_00131	-	-	LCDIIALB_00282	-	LCDIIALB_00022, LCDIIALB_00061, LCDIIALB_00079, LCDIIALB_00233, LCDIIALB_00547, LCDIIALB_00911	LCDIIALB_00344, LCDIIALB_00406, LCDIIALB_00454	LCDIIALB_00175, LCDIIALB_00221, LCDIIALB_00240, LCDIIALB_00338, LCDIIALB_00353, LCDIIALB_00383, LCDIIALB_00459, LCDIIALB_00484, LCDIIALB_00495, LCDIIALB_00526, LCDIIALB_00528, LCDIIALB_00551, LCDIIALB_00765, LCDIIALB_00812, LCDIIALB_00884, LCDIIALB_00905, LCDIIALB_00951, LCDIIALB_00967, LCDIIALB_01004, LCDIIALB_01084, LCDIIALB_01085, LCDIIALB_01133	-
GCA_000435275.1_MGS557	-	BPGEMCNB_00042, BPGEMCNB_00678	-	-	BPGEMCNB_00372, BPGEMCNB_00374, BPGEMCNB_00649	-	-	BPGEMCNB_00682, BPGEMCNB_00686, BPGEMCNB_00909, BPGEMCNB_01108	BPGEMCNB_00578, BPGEMCNB_00961	BPGEMCNB_00067, BPGEMCNB_00194, BPGEMCNB_00297, BPGEMCNB_00373, BPGEMCNB_00649	BPGEMCNB_00107, BPGEMCNB_00536, BPGEMCNB_00626, BPGEMCNB_00718	BPGEMCNB_00075, BPGEMCNB_00078, BPGEMCNB_00154, BPGEMCNB_00156, BPGEMCNB_00157, BPGEMCNB_00180, BPGEMCNB_00189, BPGEMCNB_00243, BPGEMCNB_00268, BPGEMCNB_00274, BPGEMCNB_00288, BPGEMCNB_00351, BPGEMCNB_00427, BPGEMCNB_00431, BPGEMCNB_00432, BPGEMCNB_00486, BPGEMCNB_00489, BPGEMCNB_00522, BPGEMCNB_00590, BPGEMCNB_00592, BPGEMCNB_00629, BPGEMCNB_00849, BPGEMCNB_00851, BPGEMCNB_00873, BPGEMCNB_00886,…	-
GCA_015066245.1_ASM1506624v1	-	APPHOGOP_00193, APPHOGOP_00549, APPHOGOP_00574	-	APPHOGOP_00467	APPHOGOP_00331	-	-	APPHOGOP_00333, APPHOGOP_01003, APPHOGOP_01026, APPHOGOP_01342	APPHOGOP_00338	APPHOGOP_00193, APPHOGOP_00367, APPHOGOP_00602, APPHOGOP_01233, APPHOGOP_01391, APPHOGOP_01661	APPHOGOP_00273, APPHOGOP_00608, APPHOGOP_00870, APPHOGOP_01211, APPHOGOP_01224, APPHOGOP_01337, APPHOGOP_01436, APPHOGOP_01660	APPHOGOP_00027, APPHOGOP_00030, APPHOGOP_00054, APPHOGOP_00173, APPHOGOP_00196, APPHOGOP_00216, APPHOGOP_00231, APPHOGOP_00366, APPHOGOP_00412, APPHOGOP_00518, APPHOGOP_00602, APPHOGOP_00611, APPHOGOP_00625, APPHOGOP_00716, APPHOGOP_00717, APPHOGOP_00723, APPHOGOP_00761, APPHOGOP_00763, APPHOGOP_00766, APPHOGOP_00825, APPHOGOP_00839, APPHOGOP_00891, APPHOGOP_00921, APPHOGOP_00922, APPHOGOP_01046,…	APPHOGOP_00191
GCA_017407755.1_ASM1740775v1	-	LCNANAOH_00216	-	LCNANAOH_00626	LCNANAOH_00179, LCNANAOH_00427, LCNANAOH_00900, LCNANAOH_01015	-	-	LCNANAOH_00310, LCNANAOH_00312, LCNANAOH_00425, LCNANAOH_00557	LCNANAOH_01212, LCNANAOH_01379	LCNANAOH_00112, LCNANAOH_00165, LCNANAOH_00199, LCNANAOH_00253, LCNANAOH_01379	LCNANAOH_00111, LCNANAOH_00400, LCNANAOH_00712, LCNANAOH_01118, LCNANAOH_01151, LCNANAOH_01426	LCNANAOH_00075, LCNANAOH_00096, LCNANAOH_00133, LCNANAOH_00144, LCNANAOH_00145, LCNANAOH_00149, LCNANAOH_00201, LCNANAOH_00280, LCNANAOH_00281, LCNANAOH_00333, LCNANAOH_00407, LCNANAOH_00408, LCNANAOH_00508, LCNANAOH_00514, LCNANAOH_00533, LCNANAOH_00534, LCNANAOH_00536, LCNANAOH_00677, LCNANAOH_00762, LCNANAOH_00791, LCNANAOH_00903, LCNANAOH_00940, LCNANAOH_00955, LCNANAOH_01032, LCNANAOH_01069,…	-
GCA_017414725.1_ASM1741472v1	PJKMANMG_00270, PJKMANMG_00275	PJKMANMG_00276	-	PJKMANMG_00303, PJKMANMG_00831	PJKMANMG_00266, PJKMANMG_00267	PJKMANMG_00265	PJKMANMG_00302	PJKMANMG_00023, PJKMANMG_00263, PJKMANMG_00264	PJKMANMG_00262, PJKMANMG_00767	PJKMANMG_00261	PJKMANMG_00012, PJKMANMG_00055, PJKMANMG_00143, PJKMANMG_00827	PJKMANMG_00091, PJKMANMG_00136, PJKMANMG_00186, PJKMANMG_00315, PJKMANMG_00490, PJKMANMG_00579, PJKMANMG_00580, PJKMANMG_00600, PJKMANMG_00609, PJKMANMG_00615, PJKMANMG_00616, PJKMANMG_00645, PJKMANMG_00673, PJKMANMG_00687, PJKMANMG_00695, PJKMANMG_00696, PJKMANMG_00708, PJKMANMG_00710, PJKMANMG_00722, PJKMANMG_00799, PJKMANMG_00814, PJKMANMG_00824	PJKMANMG_00214
GCA_017432165.1_ASM1743216v1	FCNAJENK_00041, FCNAJENK_00149, FCNAJENK_00152	FCNAJENK_00098, FCNAJENK_00153, FCNAJENK_00707	-	FCNAJENK_00491, FCNAJENK_00959, FCNAJENK_00979, FCNAJENK_01009	FCNAJENK_00145, FCNAJENK_00146	FCNAJENK_00144	FCNAJENK_00216	FCNAJENK_00142, FCNAJENK_00143	FCNAJENK_00141, FCNAJENK_00676, FCNAJENK_00863	FCNAJENK_00140, FCNAJENK_00476, FCNAJENK_00516, FCNAJENK_01070	FCNAJENK_00917, FCNAJENK_00972, FCNAJENK_00976, FCNAJENK_00981, FCNAJENK_01229	FCNAJENK_00057, FCNAJENK_00065, FCNAJENK_00096, FCNAJENK_00116, FCNAJENK_00215, FCNAJENK_00270, FCNAJENK_00375, FCNAJENK_00523, FCNAJENK_00533, FCNAJENK_00567, FCNAJENK_00613, FCNAJENK_00616, FCNAJENK_00617, FCNAJENK_00643, FCNAJENK_00675, FCNAJENK_00774, FCNAJENK_00897, FCNAJENK_00922, FCNAJENK_00968, FCNAJENK_01018, FCNAJENK_01071, FCNAJENK_01087, FCNAJENK_01088, FCNAJENK_01109, FCNAJENK_01110,…	FCNAJENK_00217, FCNAJENK_00219
GCA_017431755.1_ASM1743175v1	AKCGKMOE_00051	AKCGKMOE_00050, AKCGKMOE_00428, AKCGKMOE_00771	-	AKCGKMOE_00653	-	-	AKCGKMOE_00256	AKCGKMOE_00066, AKCGKMOE_00067, AKCGKMOE_00358	AKCGKMOE_00065	AKCGKMOE_00064, AKCGKMOE_00129, AKCGKMOE_00413, AKCGKMOE_00643, AKCGKMOE_00840	AKCGKMOE_00021, AKCGKMOE_00104, AKCGKMOE_00269, AKCGKMOE_00782	AKCGKMOE_00015, AKCGKMOE_00042, AKCGKMOE_00086, AKCGKMOE_00128, AKCGKMOE_00257, AKCGKMOE_00315, AKCGKMOE_00426, AKCGKMOE_00436, AKCGKMOE_00437, AKCGKMOE_00448, AKCGKMOE_00451, AKCGKMOE_00506, AKCGKMOE_00545, AKCGKMOE_00548, AKCGKMOE_00549, AKCGKMOE_00696, AKCGKMOE_00739, AKCGKMOE_00765, AKCGKMOE_00808	AKCGKMOE_00253, AKCGKMOE_00255
GCA_017448285.1_ASM1744828v1	IHILJFBF_00196	IHILJFBF_00195, IHILJFBF_00444	-	IHILJFBF_00075, IHILJFBF_00209	IHILJFBF_00381, IHILJFBF_00382, IHILJFBF_00586	IHILJFBF_00380	IHILJFBF_00807	IHILJFBF_00331, IHILJFBF_00378, IHILJFBF_00379	-	IHILJFBF_00604	IHILJFBF_00043, IHILJFBF_00798, IHILJFBF_00842	IHILJFBF_00045, IHILJFBF_00187, IHILJFBF_00190, IHILJFBF_00193, IHILJFBF_00223, IHILJFBF_00243, IHILJFBF_00256, IHILJFBF_00349, IHILJFBF_00559, IHILJFBF_00575, IHILJFBF_00629, IHILJFBF_00630, IHILJFBF_00633, IHILJFBF_00638, IHILJFBF_00651, IHILJFBF_00672, IHILJFBF_00740, IHILJFBF_00750, IHILJFBF_00803, IHILJFBF_00833, IHILJFBF_00849	-
GCA_017456845.1_ASM1745684v1	-	LENEBDHH_01102	-	LENEBDHH_00387, LENEBDHH_00724	LENEBDHH_00554, LENEBDHH_00725	-	-	LENEBDHH_00519, LENEBDHH_00950	LENEBDHH_00448, LENEBDHH_01641, LENEBDHH_01662	LENEBDHH_00275, LENEBDHH_00554, LENEBDHH_00658, LENEBDHH_00738, LENEBDHH_00753, LENEBDHH_00813, LENEBDHH_00884, LENEBDHH_01102, LENEBDHH_01333, LENEBDHH_01409, LENEBDHH_01582	LENEBDHH_00814, LENEBDHH_00856, LENEBDHH_01119, LENEBDHH_01318, LENEBDHH_01419, LENEBDHH_01581	LENEBDHH_00128, LENEBDHH_00146, LENEBDHH_00152, LENEBDHH_00153, LENEBDHH_00156, LENEBDHH_00243, LENEBDHH_00277, LENEBDHH_00322, LENEBDHH_00401, LENEBDHH_00427, LENEBDHH_00453, LENEBDHH_00454, LENEBDHH_00497, LENEBDHH_00590, LENEBDHH_00603, LENEBDHH_00621, LENEBDHH_00878, LENEBDHH_00879, LENEBDHH_01010, LENEBDHH_01017, LENEBDHH_01053, LENEBDHH_01129, LENEBDHH_01150, LENEBDHH_01204, LENEBDHH_01288,…	-
GCA_017465505.1_ASM1746550v1	-	LCEFIJEG_00249	-	LCEFIJEG_01737	-	-	-	LCEFIJEG_00079, LCEFIJEG_00632, LCEFIJEG_00701	LCEFIJEG_01213	LCEFIJEG_00169, LCEFIJEG_00195, LCEFIJEG_00439, LCEFIJEG_00620, LCEFIJEG_00699, LCEFIJEG_01242, LCEFIJEG_01448, LCEFIJEG_01486	LCEFIJEG_00020, LCEFIJEG_00112, LCEFIJEG_00507, LCEFIJEG_00566, LCEFIJEG_00669, LCEFIJEG_00785, LCEFIJEG_00927, LCEFIJEG_01141, LCEFIJEG_01381	LCEFIJEG_00107, LCEFIJEG_00108, LCEFIJEG_00110, LCEFIJEG_00115, LCEFIJEG_00126, LCEFIJEG_00132, LCEFIJEG_00230, LCEFIJEG_00304, LCEFIJEG_00412, LCEFIJEG_00427, LCEFIJEG_00428, LCEFIJEG_00449, LCEFIJEG_00485, LCEFIJEG_00515, LCEFIJEG_00516, LCEFIJEG_00542, LCEFIJEG_00658, LCEFIJEG_00810, LCEFIJEG_00815, LCEFIJEG_00834, LCEFIJEG_00837, LCEFIJEG_00838, LCEFIJEG_00844, LCEFIJEG_00875, LCEFIJEG_00952,…	-
GCA_017480265.1_ASM1748026v1	-	-	-	-	DPHDIDGK_00334, DPHDIDGK_00545	-	-	DPHDIDGK_00232	DPHDIDGK_00585	DPHDIDGK_00044, DPHDIDGK_00500, DPHDIDGK_00640, DPHDIDGK_00767	DPHDIDGK_00124, DPHDIDGK_00288, DPHDIDGK_00539, DPHDIDGK_00563, DPHDIDGK_00686	DPHDIDGK_00042, DPHDIDGK_00135, DPHDIDGK_00145, DPHDIDGK_00156, DPHDIDGK_00163, DPHDIDGK_00310, DPHDIDGK_00313, DPHDIDGK_00314, DPHDIDGK_00481, DPHDIDGK_00492, DPHDIDGK_00522, DPHDIDGK_00577, DPHDIDGK_00579, DPHDIDGK_00696, DPHDIDGK_00697, DPHDIDGK_00780, DPHDIDGK_00801, DPHDIDGK_00825, DPHDIDGK_00830, DPHDIDGK_00837	DPHDIDGK_00693, DPHDIDGK_00834
GCA_017481395.1_ASM1748139v1	-	FOILOCHC_00453, FOILOCHC_01053	-	-	FOILOCHC_00657	-	-	FOILOCHC_00045, FOILOCHC_00382, FOILOCHC_00409, FOILOCHC_00533	FOILOCHC_00117, FOILOCHC_00583	FOILOCHC_00197, FOILOCHC_00409, FOILOCHC_00480, FOILOCHC_00492, FOILOCHC_00907, FOILOCHC_01295	FOILOCHC_00191, FOILOCHC_00646, FOILOCHC_01042, FOILOCHC_01048, FOILOCHC_01138	FOILOCHC_00146, FOILOCHC_00169, FOILOCHC_00261, FOILOCHC_00279, FOILOCHC_00280, FOILOCHC_00334, FOILOCHC_00355, FOILOCHC_00422, FOILOCHC_00428, FOILOCHC_00429, FOILOCHC_00432, FOILOCHC_00611, FOILOCHC_00625, FOILOCHC_00635, FOILOCHC_00662, FOILOCHC_00855, FOILOCHC_01063, FOILOCHC_01123, FOILOCHC_01150, FOILOCHC_01151, FOILOCHC_01208, FOILOCHC_01243, FOILOCHC_01278, FOILOCHC_01283	-
GCA_017521925.1_ASM1752192v1	-	ODJKBJOF_00774	-	-	ODJKBJOF_00707, ODJKBJOF_00742	-	-	ODJKBJOF_00174, ODJKBJOF_00784, ODJKBJOF_01208	ODJKBJOF_00028	ODJKBJOF_00612, ODJKBJOF_00707, ODJKBJOF_00742, ODJKBJOF_00960	ODJKBJOF_00052, ODJKBJOF_00196, ODJKBJOF_00564, ODJKBJOF_00614, ODJKBJOF_00655, ODJKBJOF_00715, ODJKBJOF_00815, ODJKBJOF_00860, ODJKBJOF_01149	ODJKBJOF_00059, ODJKBJOF_00060, ODJKBJOF_00092, ODJKBJOF_00118, ODJKBJOF_00125, ODJKBJOF_00144, ODJKBJOF_00191, ODJKBJOF_00306, ODJKBJOF_00336, ODJKBJOF_00486, ODJKBJOF_00547, ODJKBJOF_00550, ODJKBJOF_00571, ODJKBJOF_00572, ODJKBJOF_00610, ODJKBJOF_00611, ODJKBJOF_00716, ODJKBJOF_00754, ODJKBJOF_00769, ODJKBJOF_00848, ODJKBJOF_00920, ODJKBJOF_00921, ODJKBJOF_01001, ODJKBJOF_01030, ODJKBJOF_01036,…	-
GCA_017634155.1_ASM1763415v1	IELECNBM_00421, IELECNBM_00745, IELECNBM_00747	IELECNBM_00748	-	IELECNBM_00115, IELECNBM_00148, IELECNBM_00825	IELECNBM_00742, IELECNBM_00743	IELECNBM_00741	IELECNBM_00508	IELECNBM_00776, IELECNBM_00777	IELECNBM_00482	IELECNBM_00177, IELECNBM_00304, IELECNBM_00483, IELECNBM_00770	IELECNBM_00391, IELECNBM_00541, IELECNBM_00845	IELECNBM_00018, IELECNBM_00072, IELECNBM_00133, IELECNBM_00209, IELECNBM_00211, IELECNBM_00297, IELECNBM_00303, IELECNBM_00372, IELECNBM_00395, IELECNBM_00444, IELECNBM_00497, IELECNBM_00505, IELECNBM_00573, IELECNBM_00631, IELECNBM_00710, IELECNBM_00711, IELECNBM_00718, IELECNBM_00719, IELECNBM_00750, IELECNBM_00760, IELECNBM_00765, IELECNBM_00766, IELECNBM_00808, IELECNBM_00850	IELECNBM_00274, IELECNBM_00275
GCA_018713055.1_ASM1871305v1	-	-	-	FGAACGJG_00126, FGAACGJG_00166, FGAACGJG_00638, FGAACGJG_01253	FGAACGJG_01013, FGAACGJG_01610	-	-	FGAACGJG_00087, FGAACGJG_00166, FGAACGJG_00259, FGAACGJG_01011, FGAACGJG_01015, FGAACGJG_01203	FGAACGJG_01699	FGAACGJG_00097, FGAACGJG_00299, FGAACGJG_00669, FGAACGJG_00951, FGAACGJG_01348	FGAACGJG_00061, FGAACGJG_00074, FGAACGJG_00179, FGAACGJG_00214, FGAACGJG_00598, FGAACGJG_00667, FGAACGJG_00851, FGAACGJG_00890, FGAACGJG_01473	FGAACGJG_00010, FGAACGJG_00034, FGAACGJG_00058, FGAACGJG_00067, FGAACGJG_00083, FGAACGJG_00084, FGAACGJG_00119, FGAACGJG_00180, FGAACGJG_00334, FGAACGJG_00398, FGAACGJG_00409, FGAACGJG_00557, FGAACGJG_00639, FGAACGJG_00640, FGAACGJG_00653, FGAACGJG_00666, FGAACGJG_00670, FGAACGJG_00717, FGAACGJG_00733, FGAACGJG_00741, FGAACGJG_00750, FGAACGJG_00751, FGAACGJG_00821, FGAACGJG_00832, FGAACGJG_00849,…	-
GCA_018712865.1_ASM1871286v1	-	DGFFDFGP_00549	-	DGFFDFGP_00078, DGFFDFGP_00761, DGFFDFGP_01808	DGFFDFGP_00390	-	-	DGFFDFGP_00078, DGFFDFGP_00157, DGFFDFGP_00388, DGFFDFGP_00392, DGFFDFGP_00579, DGFFDFGP_00585, DGFFDFGP_00603, DGFFDFGP_00705, DGFFDFGP_01332, DGFFDFGP_01808, DGFFDFGP_01887	-	DGFFDFGP_00226, DGFFDFGP_00344, DGFFDFGP_00641, DGFFDFGP_00685, DGFFDFGP_01475, DGFFDFGP_01482, DGFFDFGP_01896	DGFFDFGP_00130, DGFFDFGP_00276, DGFFDFGP_00608, DGFFDFGP_00637, DGFFDFGP_00993, DGFFDFGP_01712, DGFFDFGP_01865, DGFFDFGP_01878	DGFFDFGP_00103, DGFFDFGP_00104, DGFFDFGP_00135, DGFFDFGP_00176, DGFFDFGP_00178, DGFFDFGP_00186, DGFFDFGP_00261, DGFFDFGP_00275, DGFFDFGP_00342, DGFFDFGP_00360, DGFFDFGP_00375, DGFFDFGP_00463, DGFFDFGP_00468, DGFFDFGP_00476, DGFFDFGP_00484, DGFFDFGP_00507, DGFFDFGP_00508, DGFFDFGP_00674, DGFFDFGP_00680, DGFFDFGP_00681, DGFFDFGP_00794, DGFFDFGP_00795, DGFFDFGP_00833, DGFFDFGP_00834, DGFFDFGP_00841,…	-
GCA_018714545.1_ASM1871454v1	-	CFEAAAOC_00097, CFEAAAOC_00316	-	CFEAAAOC_00639	CFEAAAOC_00179, CFEAAAOC_00491, CFEAAAOC_01258	-	-	CFEAAAOC_00242, CFEAAAOC_00349, CFEAAAOC_00947, CFEAAAOC_01259	CFEAAAOC_00460, CFEAAAOC_01381	CFEAAAOC_00097, CFEAAAOC_01069, CFEAAAOC_01110, CFEAAAOC_01259	CFEAAAOC_00110, CFEAAAOC_00194, CFEAAAOC_00265, CFEAAAOC_00366, CFEAAAOC_00859, CFEAAAOC_01031, CFEAAAOC_01110, CFEAAAOC_01342, CFEAAAOC_01394	CFEAAAOC_00055, CFEAAAOC_00085, CFEAAAOC_00115, CFEAAAOC_00147, CFEAAAOC_00152, CFEAAAOC_00182, CFEAAAOC_00186, CFEAAAOC_00235, CFEAAAOC_00238, CFEAAAOC_00264, CFEAAAOC_00277, CFEAAAOC_00278, CFEAAAOC_00281, CFEAAAOC_00288, CFEAAAOC_00289, CFEAAAOC_00389, CFEAAAOC_00390, CFEAAAOC_00409, CFEAAAOC_00410, CFEAAAOC_00493, CFEAAAOC_00523, CFEAAAOC_00550, CFEAAAOC_00628, CFEAAAOC_00646, CFEAAAOC_00660,…	-
GCA_031255515.1_ASM3125551v1	-	EGHGIGOH_00909	-	-	-	-	-	EGHGIGOH_00103	EGHGIGOH_00238	EGHGIGOH_00030, EGHGIGOH_00080, EGHGIGOH_00119, EGHGIGOH_00137, EGHGIGOH_00168	EGHGIGOH_00019, EGHGIGOH_00050, EGHGIGOH_00904, EGHGIGOH_00965, EGHGIGOH_00992	EGHGIGOH_00023, EGHGIGOH_00037, EGHGIGOH_00074, EGHGIGOH_00084, EGHGIGOH_00103, EGHGIGOH_00135, EGHGIGOH_00216, EGHGIGOH_00248, EGHGIGOH_00332, EGHGIGOH_00369, EGHGIGOH_00385, EGHGIGOH_00411, EGHGIGOH_00412, EGHGIGOH_00429, EGHGIGOH_00461, EGHGIGOH_00463, EGHGIGOH_00591, EGHGIGOH_00633, EGHGIGOH_00649, EGHGIGOH_00674, EGHGIGOH_00680, EGHGIGOH_00686, EGHGIGOH_00742, EGHGIGOH_00747, EGHGIGOH_00768,…	-
GCA_031265995.1_ASM3126599v1	FICBMNJN_00709, FICBMNJN_00711	FICBMNJN_00708	-	FICBMNJN_00171, FICBMNJN_00201, FICBMNJN_00770, FICBMNJN_00771	FICBMNJN_00103, FICBMNJN_00104, FICBMNJN_00700	FICBMNJN_00102	FICBMNJN_00097	FICBMNJN_00100, FICBMNJN_00101, FICBMNJN_00180	FICBMNJN_00383	FICBMNJN_00025, FICBMNJN_00404, FICBMNJN_00416, FICBMNJN_00510, FICBMNJN_00660	FICBMNJN_00118, FICBMNJN_00396, FICBMNJN_00432, FICBMNJN_00813	FICBMNJN_00019, FICBMNJN_00030, FICBMNJN_00048, FICBMNJN_00084, FICBMNJN_00089, FICBMNJN_00107, FICBMNJN_00138, FICBMNJN_00195, FICBMNJN_00265, FICBMNJN_00330, FICBMNJN_00348, FICBMNJN_00419, FICBMNJN_00492, FICBMNJN_00493, FICBMNJN_00521, FICBMNJN_00526, FICBMNJN_00536, FICBMNJN_00572, FICBMNJN_00636, FICBMNJN_00687, FICBMNJN_00717, FICBMNJN_00762, FICBMNJN_00785, FICBMNJN_00799, FICBMNJN_00820,…	FICBMNJN_00773
GCA_031266365.1_ASM3126636v1	-	-	-	-	-	-	-	PEDFONNC_00836	-	PEDFONNC_00274, PEDFONNC_00438	PEDFONNC_00476, PEDFONNC_00632	PEDFONNC_00003, PEDFONNC_00004, PEDFONNC_00081, PEDFONNC_00101, PEDFONNC_00116, PEDFONNC_00135, PEDFONNC_00136, PEDFONNC_00190, PEDFONNC_00305, PEDFONNC_00329, PEDFONNC_00330, PEDFONNC_00358, PEDFONNC_00363, PEDFONNC_00392, PEDFONNC_00531, PEDFONNC_00545, PEDFONNC_00565, PEDFONNC_00671, PEDFONNC_00672, PEDFONNC_00722, PEDFONNC_00761, PEDFONNC_00841, PEDFONNC_00891, PEDFONNC_00930, PEDFONNC_00953,…	PEDFONNC_00508, PEDFONNC_00620
GCA_031267335.1_ASM3126733v1	GBDAAIPE_00942	GBDAAIPE_00943	-	GBDAAIPE_00335, GBDAAIPE_00578	GBDAAIPE_00685, GBDAAIPE_00818	GBDAAIPE_00626	GBDAAIPE_00752	GBDAAIPE_00439, GBDAAIPE_00498, GBDAAIPE_00741	GBDAAIPE_00293, GBDAAIPE_00938	GBDAAIPE_00045, GBDAAIPE_00173, GBDAAIPE_00755, GBDAAIPE_00906, GBDAAIPE_00937	GBDAAIPE_00056, GBDAAIPE_00293, GBDAAIPE_00299, GBDAAIPE_00369, GBDAAIPE_00392, GBDAAIPE_00406, GBDAAIPE_00498, GBDAAIPE_00732, GBDAAIPE_00835, GBDAAIPE_00836, GBDAAIPE_00906, GBDAAIPE_00918	GBDAAIPE_00002, GBDAAIPE_00050, GBDAAIPE_00083, GBDAAIPE_00089, GBDAAIPE_00121, GBDAAIPE_00139, GBDAAIPE_00141, GBDAAIPE_00148, GBDAAIPE_00213, GBDAAIPE_00215, GBDAAIPE_00237, GBDAAIPE_00318, GBDAAIPE_00331, GBDAAIPE_00364, GBDAAIPE_00379, GBDAAIPE_00394, GBDAAIPE_00402, GBDAAIPE_00428, GBDAAIPE_00552, GBDAAIPE_00682, GBDAAIPE_00706, GBDAAIPE_00707, GBDAAIPE_00714, GBDAAIPE_00833, GBDAAIPE_00834,…	GBDAAIPE_00801
GCA_031268405.1_ASM3126840v1	-	-	-	-	MEPPHLFP_00795	-	-	MEPPHLFP_00345	-	MEPPHLFP_00108, MEPPHLFP_00140, MEPPHLFP_00626, MEPPHLFP_00770, MEPPHLFP_00802	MEPPHLFP_00108, MEPPHLFP_00208, MEPPHLFP_00290, MEPPHLFP_00437	MEPPHLFP_00034, MEPPHLFP_00037, MEPPHLFP_00061, MEPPHLFP_00124, MEPPHLFP_00130, MEPPHLFP_00258, MEPPHLFP_00263, MEPPHLFP_00266, MEPPHLFP_00273, MEPPHLFP_00289, MEPPHLFP_00338, MEPPHLFP_00383, MEPPHLFP_00394, MEPPHLFP_00395, MEPPHLFP_00410, MEPPHLFP_00466, MEPPHLFP_00467, MEPPHLFP_00490, MEPPHLFP_00527, MEPPHLFP_00561, MEPPHLFP_00577, MEPPHLFP_00640, MEPPHLFP_00672, MEPPHLFP_00705, MEPPHLFP_00713,…	-
GCA_031270785.1_ASM3127078v1	IPMFMGFJ_00667, IPMFMGFJ_00670	IPMFMGFJ_00666	-	IPMFMGFJ_00094, IPMFMGFJ_00265, IPMFMGFJ_00373, IPMFMGFJ_00805	IPMFMGFJ_00480, IPMFMGFJ_00673, IPMFMGFJ_00674, IPMFMGFJ_00728, IPMFMGFJ_00886	IPMFMGFJ_00675	-	IPMFMGFJ_00676, IPMFMGFJ_00677	IPMFMGFJ_00678, IPMFMGFJ_00719	IPMFMGFJ_00679	IPMFMGFJ_00237, IPMFMGFJ_00672, IPMFMGFJ_00686	IPMFMGFJ_00009, IPMFMGFJ_00016, IPMFMGFJ_00060, IPMFMGFJ_00169, IPMFMGFJ_00212, IPMFMGFJ_00228, IPMFMGFJ_00249, IPMFMGFJ_00250, IPMFMGFJ_00282, IPMFMGFJ_00346, IPMFMGFJ_00353, IPMFMGFJ_00368, IPMFMGFJ_00394, IPMFMGFJ_00395, IPMFMGFJ_00398, IPMFMGFJ_00501, IPMFMGFJ_00533, IPMFMGFJ_00563, IPMFMGFJ_00644, IPMFMGFJ_00659, IPMFMGFJ_00660, IPMFMGFJ_00690, IPMFMGFJ_00691, IPMFMGFJ_00707, IPMFMGFJ_00710,…	IPMFMGFJ_00090
GCA_031275995.1_ASM3127599v1	FCKJJIEL_00340	FCKJJIEL_00342	-	FCKJJIEL_00200, FCKJJIEL_00772, FCKJJIEL_00856	FCKJJIEL_00017, FCKJJIEL_00334, FCKJJIEL_00335, FCKJJIEL_00541	FCKJJIEL_00333	-	FCKJJIEL_00100, FCKJJIEL_00200, FCKJJIEL_00220, FCKJJIEL_00319, FCKJJIEL_00332, FCKJJIEL_00812	FCKJJIEL_00748, FCKJJIEL_00807	FCKJJIEL_00460, FCKJJIEL_00583, FCKJJIEL_00808	FCKJJIEL_00527, FCKJJIEL_00877	FCKJJIEL_00012, FCKJJIEL_00041, FCKJJIEL_00080, FCKJJIEL_00123, FCKJJIEL_00124, FCKJJIEL_00157, FCKJJIEL_00203, FCKJJIEL_00264, FCKJJIEL_00265, FCKJJIEL_00320, FCKJJIEL_00344, FCKJJIEL_00363, FCKJJIEL_00387, FCKJJIEL_00403, FCKJJIEL_00426, FCKJJIEL_00467, FCKJJIEL_00601, FCKJJIEL_00614, FCKJJIEL_00630, FCKJJIEL_00651, FCKJJIEL_00653, FCKJJIEL_00715, FCKJJIEL_00775, FCKJJIEL_00800, FCKJJIEL_00826,…	FCKJJIEL_00752, FCKJJIEL_00753
GCA_031288555.1_ASM3128855v1	-	-	-	-	PLEMPPKF_00677, PLEMPPKF_00785	-	-	-	-	PLEMPPKF_00605, PLEMPPKF_00850	PLEMPPKF_00048, PLEMPPKF_00064, PLEMPPKF_00272, PLEMPPKF_00433, PLEMPPKF_00465, PLEMPPKF_00582, PLEMPPKF_00677, PLEMPPKF_00681, PLEMPPKF_00740, PLEMPPKF_00810, PLEMPPKF_00850, PLEMPPKF_00870	PLEMPPKF_00016, PLEMPPKF_00090, PLEMPPKF_00094, PLEMPPKF_00121, PLEMPPKF_00199, PLEMPPKF_00310, PLEMPPKF_00342, PLEMPPKF_00359, PLEMPPKF_00437, PLEMPPKF_00480, PLEMPPKF_00523, PLEMPPKF_00524, PLEMPPKF_00550, PLEMPPKF_00600, PLEMPPKF_00612, PLEMPPKF_00693, PLEMPPKF_00708, PLEMPPKF_00709, PLEMPPKF_00729, PLEMPPKF_00764, PLEMPPKF_00770, PLEMPPKF_00779, PLEMPPKF_00783, PLEMPPKF_00844, PLEMPPKF_00871,…	-
GCA_900540275.1_UMGS231	-	OHEBALHO_00309, OHEBALHO_01537, OHEBALHO_02048	-	OHEBALHO_00868, OHEBALHO_02039	OHEBALHO_00357, OHEBALHO_00704, OHEBALHO_01221, OHEBALHO_01990	-	-	OHEBALHO_00344, OHEBALHO_00357, OHEBALHO_00704, OHEBALHO_00780, OHEBALHO_01177, OHEBALHO_01223, OHEBALHO_01620, OHEBALHO_02159, OHEBALHO_02163	-	OHEBALHO_00118, OHEBALHO_00382, OHEBALHO_00563, OHEBALHO_00704, OHEBALHO_00738, OHEBALHO_00754, OHEBALHO_01080, OHEBALHO_01764, OHEBALHO_01770, OHEBALHO_02295	OHEBALHO_00011, OHEBALHO_00101, OHEBALHO_00163, OHEBALHO_00204, OHEBALHO_00208, OHEBALHO_00645, OHEBALHO_00657, OHEBALHO_00834, OHEBALHO_01007, OHEBALHO_01056, OHEBALHO_01159, OHEBALHO_01566, OHEBALHO_01589, OHEBALHO_01724, OHEBALHO_02188, OHEBALHO_02328	OHEBALHO_00008, OHEBALHO_00022, OHEBALHO_00090, OHEBALHO_00099, OHEBALHO_00128, OHEBALHO_00129, OHEBALHO_00136, OHEBALHO_00147, OHEBALHO_00175, OHEBALHO_00176, OHEBALHO_00212, OHEBALHO_00220, OHEBALHO_00241, OHEBALHO_00294, OHEBALHO_00314, OHEBALHO_00370, OHEBALHO_00371, OHEBALHO_00513, OHEBALHO_00522, OHEBALHO_00601, OHEBALHO_00640, OHEBALHO_00653, OHEBALHO_00705, OHEBALHO_00737, OHEBALHO_00788,…	-
GCA_900549775.1_UMGS1224	-	PJHLLONM_00124, PJHLLONM_00403	-	-	PJHLLONM_00238, PJHLLONM_00251	PJHLLONM_00240	-	PJHLLONM_00241	PJHLLONM_00972	PJHLLONM_00202, PJHLLONM_00519, PJHLLONM_00641	PJHLLONM_00227, PJHLLONM_00600, PJHLLONM_00935, PJHLLONM_01017, PJHLLONM_01068, PJHLLONM_01082	PJHLLONM_00046, PJHLLONM_00103, PJHLLONM_00167, PJHLLONM_00267, PJHLLONM_00268, PJHLLONM_00286, PJHLLONM_00287, PJHLLONM_00322, PJHLLONM_00368, PJHLLONM_00415, PJHLLONM_00532, PJHLLONM_00535, PJHLLONM_00536, PJHLLONM_00542, PJHLLONM_00568, PJHLLONM_00577, PJHLLONM_00613, PJHLLONM_00660, PJHLLONM_00681, PJHLLONM_00714, PJHLLONM_00717, PJHLLONM_00732, PJHLLONM_00772, PJHLLONM_00799, PJHLLONM_00863	-
GCA_900552265.1_UMGS1491	CCAOBHGC_00489, CCAOBHGC_00492	CCAOBHGC_00296, CCAOBHGC_00488	-	CCAOBHGC_00168, CCAOBHGC_00209, CCAOBHGC_00297	CCAOBHGC_00495, CCAOBHGC_00496	CCAOBHGC_00497	CCAOBHGC_00336	CCAOBHGC_00498, CCAOBHGC_00499, CCAOBHGC_00717	CCAOBHGC_00500	CCAOBHGC_00452, CCAOBHGC_00501, CCAOBHGC_00796, CCAOBHGC_00845, CCAOBHGC_01060	CCAOBHGC_00206, CCAOBHGC_00362, CCAOBHGC_00494, CCAOBHGC_01111	CCAOBHGC_00003, CCAOBHGC_00020, CCAOBHGC_00055, CCAOBHGC_00060, CCAOBHGC_00075, CCAOBHGC_00076, CCAOBHGC_00092, CCAOBHGC_00156, CCAOBHGC_00197, CCAOBHGC_00242, CCAOBHGC_00245, CCAOBHGC_00246, CCAOBHGC_00335, CCAOBHGC_00454, CCAOBHGC_00476, CCAOBHGC_00526, CCAOBHGC_00546, CCAOBHGC_00547, CCAOBHGC_00557, CCAOBHGC_00558, CCAOBHGC_00698, CCAOBHGC_00724, CCAOBHGC_00727, CCAOBHGC_00749, CCAOBHGC_00750,…	CCAOBHGC_00337, CCAOBHGC_00338
GCA_900540865.1_UMGS286	BHPEFEGD_01136, BHPEFEGD_01300	BHPEFEGD_00002, BHPEFEGD_00163, BHPEFEGD_01091, BHPEFEGD_01469, BHPEFEGD_01614, BHPEFEGD_01871, BHPEFEGD_02128	-	BHPEFEGD_00140, BHPEFEGD_01880	BHPEFEGD_00748, BHPEFEGD_00814	-	-	BHPEFEGD_00168, BHPEFEGD_00194, BHPEFEGD_00557, BHPEFEGD_00748, BHPEFEGD_01093, BHPEFEGD_01302, BHPEFEGD_01306, BHPEFEGD_01607, BHPEFEGD_01880	-	BHPEFEGD_00440, BHPEFEGD_00612, BHPEFEGD_00950, BHPEFEGD_01093, BHPEFEGD_01648, BHPEFEGD_01780, BHPEFEGD_01899, BHPEFEGD_02060	BHPEFEGD_00102, BHPEFEGD_00174, BHPEFEGD_00500, BHPEFEGD_00541, BHPEFEGD_00916, BHPEFEGD_01051, BHPEFEGD_01132, BHPEFEGD_01242, BHPEFEGD_01328, BHPEFEGD_01520, BHPEFEGD_01571, BHPEFEGD_01645, BHPEFEGD_01751, BHPEFEGD_02161, BHPEFEGD_02193, BHPEFEGD_02207	BHPEFEGD_00020, BHPEFEGD_00061, BHPEFEGD_00089, BHPEFEGD_00090, BHPEFEGD_00120, BHPEFEGD_00129, BHPEFEGD_00147, BHPEFEGD_00206, BHPEFEGD_00214, BHPEFEGD_00282, BHPEFEGD_00290, BHPEFEGD_00352, BHPEFEGD_00424, BHPEFEGD_00469, BHPEFEGD_00548, BHPEFEGD_00645, BHPEFEGD_00697, BHPEFEGD_00734, BHPEFEGD_00747, BHPEFEGD_00821, BHPEFEGD_00845, BHPEFEGD_00851, BHPEFEGD_00898, BHPEFEGD_00901, BHPEFEGD_00919,…	-
GCA_900554335.1_UMGS1703	GFMELPKE_00060, GFMELPKE_00062	GFMELPKE_00059	-	GFMELPKE_00103, GFMELPKE_00299, GFMELPKE_00883, GFMELPKE_00920	GFMELPKE_00034, GFMELPKE_00065, GFMELPKE_00066	GFMELPKE_00067	GFMELPKE_00501	GFMELPKE_00068, GFMELPKE_00069	GFMELPKE_00016, GFMELPKE_00070, GFMELPKE_00193	GFMELPKE_00071, GFMELPKE_00335, GFMELPKE_00453, GFMELPKE_00848, GFMELPKE_01027	GFMELPKE_00064, GFMELPKE_00106, GFMELPKE_00119	GFMELPKE_00047, GFMELPKE_00117, GFMELPKE_00125, GFMELPKE_00144, GFMELPKE_00145, GFMELPKE_00234, GFMELPKE_00235, GFMELPKE_00259, GFMELPKE_00260, GFMELPKE_00348, GFMELPKE_00381, GFMELPKE_00400, GFMELPKE_00401, GFMELPKE_00430, GFMELPKE_00455, GFMELPKE_00496, GFMELPKE_00502, GFMELPKE_00600, GFMELPKE_00664, GFMELPKE_00669, GFMELPKE_00706, GFMELPKE_00801, GFMELPKE_00815, GFMELPKE_00853, GFMELPKE_00854,…	GFMELPKE_00499, GFMELPKE_00500
GCA_900757335.1_ERS537310_15	CAIACMCG_00509	CAIACMCG_00443	-	CAIACMCG_00287, CAIACMCG_00470, CAIACMCG_01004	CAIACMCG_00012, CAIACMCG_00013, CAIACMCG_00396	CAIACMCG_00014	CAIACMCG_00399	CAIACMCG_00103	CAIACMCG_00102, CAIACMCG_00283	CAIACMCG_00101, CAIACMCG_00104, CAIACMCG_00226, CAIACMCG_00924, CAIACMCG_01016	CAIACMCG_00011, CAIACMCG_00273, CAIACMCG_00641	CAIACMCG_00036, CAIACMCG_00037, CAIACMCG_00054, CAIACMCG_00297, CAIACMCG_00312, CAIACMCG_00317, CAIACMCG_00365, CAIACMCG_00400, CAIACMCG_00402, CAIACMCG_00425, CAIACMCG_00438, CAIACMCG_00477, CAIACMCG_00629, CAIACMCG_00642, CAIACMCG_00668, CAIACMCG_00707, CAIACMCG_00810, CAIACMCG_00833, CAIACMCG_00846, CAIACMCG_00879, CAIACMCG_00894, CAIACMCG_00942, CAIACMCG_00957, CAIACMCG_00965, CAIACMCG_00987,…	CAIACMCG_00790
GCA_900554775.1_UMGS1750	GGMKJMCO_00321, GGMKJMCO_00323	GGMKJMCO_00324	-	GGMKJMCO_00272, GGMKJMCO_00824	GGMKJMCO_00318	-	GGMKJMCO_00288	GGMKJMCO_00639	GGMKJMCO_00638	GGMKJMCO_00169, GGMKJMCO_00300, GGMKJMCO_00569, GGMKJMCO_00637	GGMKJMCO_00098, GGMKJMCO_00319, GGMKJMCO_00569, GGMKJMCO_00862	GGMKJMCO_00095, GGMKJMCO_00096, GGMKJMCO_00111, GGMKJMCO_00263, GGMKJMCO_00287, GGMKJMCO_00293, GGMKJMCO_00298, GGMKJMCO_00355, GGMKJMCO_00396, GGMKJMCO_00422, GGMKJMCO_00424, GGMKJMCO_00466, GGMKJMCO_00467, GGMKJMCO_00512, GGMKJMCO_00516, GGMKJMCO_00553, GGMKJMCO_00554, GGMKJMCO_00559, GGMKJMCO_00572, GGMKJMCO_00574, GGMKJMCO_00575, GGMKJMCO_00628, GGMKJMCO_00794, GGMKJMCO_00876	GGMKJMCO_00289, GGMKJMCO_00290
GCA_902495835.1_UHGG-TP ... T-04496	CIIHHLNM_00259, CIIHHLNM_00261	CIIHHLNM_00262	-	CIIHHLNM_00224, CIIHHLNM_00701, CIIHHLNM_00826, CIIHHLNM_00939	CIIHHLNM_00255, CIIHHLNM_00256	CIIHHLNM_00254	-	CIIHHLNM_00252, CIIHHLNM_00253, CIIHHLNM_00960	CIIHHLNM_00231, CIIHHLNM_00251	CIIHHLNM_00250, CIIHHLNM_00514, CIIHHLNM_00777, CIIHHLNM_01053	CIIHHLNM_00257, CIIHHLNM_00341, CIIHHLNM_00697, CIIHHLNM_00936, CIIHHLNM_01232	CIIHHLNM_00030, CIIHHLNM_00064, CIIHHLNM_00142, CIIHHLNM_00363, CIIHHLNM_00371, CIIHHLNM_00411, CIIHHLNM_00479, CIIHHLNM_00511, CIIHHLNM_00539, CIIHHLNM_00540, CIIHHLNM_00600, CIIHHLNM_00620, CIIHHLNM_00639, CIIHHLNM_00687, CIIHHLNM_00738, CIIHHLNM_00739, CIIHHLNM_00845, CIIHHLNM_00893, CIIHHLNM_00909, CIIHHLNM_00913, CIIHHLNM_00914, CIIHHLNM_00970, CIIHHLNM_00985, CIIHHLNM_01035, CIIHHLNM_01126,…	CIIHHLNM_00153, CIIHHLNM_00750
GCA_902765855.1_Rumen_un ... RUG11102	-	KCFKOOMA_00178, KCFKOOMA_00446, KCFKOOMA_00687	-	KCFKOOMA_00289	KCFKOOMA_00127, KCFKOOMA_00775, KCFKOOMA_01157, KCFKOOMA_01176	-	-	KCFKOOMA_00168, KCFKOOMA_00693, KCFKOOMA_00831, KCFKOOMA_01157, KCFKOOMA_01388, KCFKOOMA_01642	KCFKOOMA_00491, KCFKOOMA_01089	KCFKOOMA_00127, KCFKOOMA_00433, KCFKOOMA_00775, KCFKOOMA_00814, KCFKOOMA_00947, KCFKOOMA_01055, KCFKOOMA_01157, KCFKOOMA_01315	KCFKOOMA_00309, KCFKOOMA_00444, KCFKOOMA_00522, KCFKOOMA_00624, KCFKOOMA_00687, KCFKOOMA_00868, KCFKOOMA_01678, KCFKOOMA_02105, KCFKOOMA_02178	KCFKOOMA_00084, KCFKOOMA_00096, KCFKOOMA_00128, KCFKOOMA_00129, KCFKOOMA_00199, KCFKOOMA_00251, KCFKOOMA_00306, KCFKOOMA_00312, KCFKOOMA_00318, KCFKOOMA_00434, KCFKOOMA_00480, KCFKOOMA_00501, KCFKOOMA_00534, KCFKOOMA_00538, KCFKOOMA_00539, KCFKOOMA_00589, KCFKOOMA_00598, KCFKOOMA_00604, KCFKOOMA_00643, KCFKOOMA_00644, KCFKOOMA_00648, KCFKOOMA_00655, KCFKOOMA_00686, KCFKOOMA_00691, KCFKOOMA_00696,…	-
GCA_934489735.1_ERR7738557_bin.20	EPNHGFIB_01161, EPNHGFIB_01164	EPNHGFIB_00862, EPNHGFIB_01160	-	EPNHGFIB_01166	EPNHGFIB_00522, EPNHGFIB_00691, EPNHGFIB_00693, EPNHGFIB_00986, EPNHGFIB_01167, EPNHGFIB_01168	EPNHGFIB_01169	EPNHGFIB_00156	EPNHGFIB_00024, EPNHGFIB_01036, EPNHGFIB_01166, EPNHGFIB_01171	EPNHGFIB_00528, EPNHGFIB_00839, EPNHGFIB_01172, EPNHGFIB_01575, EPNHGFIB_01896	EPNHGFIB_00050, EPNHGFIB_00081, EPNHGFIB_00409, EPNHGFIB_00691, EPNHGFIB_00693, EPNHGFIB_00986, EPNHGFIB_00995, EPNHGFIB_01173, EPNHGFIB_01219, EPNHGFIB_01248, EPNHGFIB_01315, EPNHGFIB_01319, EPNHGFIB_01462, EPNHGFIB_01828	EPNHGFIB_00318, EPNHGFIB_00373, EPNHGFIB_00910, EPNHGFIB_00920, EPNHGFIB_01248, EPNHGFIB_01337, EPNHGFIB_01382, EPNHGFIB_01731, EPNHGFIB_01867	EPNHGFIB_00029, EPNHGFIB_00059, EPNHGFIB_00116, EPNHGFIB_00131, EPNHGFIB_00138, EPNHGFIB_00143, EPNHGFIB_00512, EPNHGFIB_00584, EPNHGFIB_00670, EPNHGFIB_00679, EPNHGFIB_00685, EPNHGFIB_00740, EPNHGFIB_00748, EPNHGFIB_00765, EPNHGFIB_00766, EPNHGFIB_00853, EPNHGFIB_00854, EPNHGFIB_00890, EPNHGFIB_00907, EPNHGFIB_00915, EPNHGFIB_00957, EPNHGFIB_00964, EPNHGFIB_01028, EPNHGFIB_01135, EPNHGFIB_01201,…	EPNHGFIB_01177
GCA_934692675.1_ERR7738198_bin.102	IADBAJCD_00972, IADBAJCD_00975	IADBAJCD_00976, IADBAJCD_01043	-	IADBAJCD_00252, IADBAJCD_00456, IADBAJCD_00614, IADBAJCD_01082	IADBAJCD_00074, IADBAJCD_00141, IADBAJCD_00968, IADBAJCD_00969	IADBAJCD_00967	IADBAJCD_00982	IADBAJCD_00965, IADBAJCD_00966, IADBAJCD_01043	IADBAJCD_00119, IADBAJCD_00964	IADBAJCD_00623, IADBAJCD_00963, IADBAJCD_01093	IADBAJCD_00201, IADBAJCD_00317, IADBAJCD_00337, IADBAJCD_00459, IADBAJCD_00581, IADBAJCD_00645, IADBAJCD_00662, IADBAJCD_01074	IADBAJCD_00026, IADBAJCD_00027, IADBAJCD_00087, IADBAJCD_00178, IADBAJCD_00237, IADBAJCD_00246, IADBAJCD_00248, IADBAJCD_00331, IADBAJCD_00416, IADBAJCD_00420, IADBAJCD_00480, IADBAJCD_00507, IADBAJCD_00525, IADBAJCD_00541, IADBAJCD_00542, IADBAJCD_00545, IADBAJCD_00557, IADBAJCD_00587, IADBAJCD_00588, IADBAJCD_00608, IADBAJCD_00643, IADBAJCD_00750, IADBAJCD_00770, IADBAJCD_00771, IADBAJCD_00800,…	IADBAJCD_00640
GCA_934675165.1_ERR7745743_bin.48	MMOOEECO_00033, MMOOEECO_00639, MMOOEECO_00642	MMOOEECO_00254, MMOOEECO_00371, MMOOEECO_00638	-	MMOOEECO_00002, MMOOEECO_00164, MMOOEECO_00268, MMOOEECO_01055	MMOOEECO_00645, MMOOEECO_00646	MMOOEECO_00647	MMOOEECO_01131	MMOOEECO_00644, MMOOEECO_00648, MMOOEECO_00649	MMOOEECO_00650	MMOOEECO_00511, MMOOEECO_00651, MMOOEECO_00985	MMOOEECO_00106, MMOOEECO_00260, MMOOEECO_00315, MMOOEECO_00359, MMOOEECO_00634, MMOOEECO_00644, MMOOEECO_00733, MMOOEECO_00739	MMOOEECO_00023, MMOOEECO_00027, MMOOEECO_00038, MMOOEECO_00068, MMOOEECO_00121, MMOOEECO_00122, MMOOEECO_00148, MMOOEECO_00158, MMOOEECO_00297, MMOOEECO_00298, MMOOEECO_00363, MMOOEECO_00408, MMOOEECO_00412, MMOOEECO_00482, MMOOEECO_00509, MMOOEECO_00538, MMOOEECO_00575, MMOOEECO_00579, MMOOEECO_00588, MMOOEECO_00618, MMOOEECO_00680, MMOOEECO_00693, MMOOEECO_00708, MMOOEECO_00743, MMOOEECO_00787,…	MMOOEECO_01004
GCA_934695425.1_ERR7738626_bin.73	NLHBDLOF_00997, NLHBDLOF_00999	NLHBDLOF_01000	-	NLHBDLOF_00137, NLHBDLOF_00386, NLHBDLOF_00761, NLHBDLOF_01040	NLHBDLOF_00177, NLHBDLOF_00676, NLHBDLOF_00993, NLHBDLOF_00994	NLHBDLOF_00992	NLHBDLOF_00871	NLHBDLOF_00367, NLHBDLOF_00990, NLHBDLOF_00991	NLHBDLOF_00989, NLHBDLOF_00995	NLHBDLOF_00209, NLHBDLOF_00386, NLHBDLOF_00674, NLHBDLOF_00988, NLHBDLOF_01160	NLHBDLOF_00019, NLHBDLOF_00140, NLHBDLOF_00701, NLHBDLOF_00909, NLHBDLOF_00931, NLHBDLOF_00995	NLHBDLOF_00013, NLHBDLOF_00097, NLHBDLOF_00101, NLHBDLOF_00163, NLHBDLOF_00188, NLHBDLOF_00207, NLHBDLOF_00223, NLHBDLOF_00224, NLHBDLOF_00227, NLHBDLOF_00249, NLHBDLOF_00250, NLHBDLOF_00312, NLHBDLOF_00496, NLHBDLOF_00518, NLHBDLOF_00519, NLHBDLOF_00596, NLHBDLOF_00597, NLHBDLOF_00614, NLHBDLOF_00640, NLHBDLOF_00650, NLHBDLOF_00672, NLHBDLOF_00745, NLHBDLOF_00754, NLHBDLOF_00756, NLHBDLOF_00865,…	NLHBDLOF_00867
GCA_934700635.1_ERR7747394_bin.126	MDEMNMJM_00749, MDEMNMJM_00752	MDEMNMJM_00748	-	MDEMNMJM_00444	MDEMNMJM_00927, MDEMNMJM_00928	MDEMNMJM_00300	MDEMNMJM_00447	MDEMNMJM_00280, MDEMNMJM_00298, MDEMNMJM_00299, MDEMNMJM_00875	MDEMNMJM_00297, MDEMNMJM_00639	MDEMNMJM_00142, MDEMNMJM_00296, MDEMNMJM_00524	MDEMNMJM_00139, MDEMNMJM_00243, MDEMNMJM_00244, MDEMNMJM_00393, MDEMNMJM_00401, MDEMNMJM_00553, MDEMNMJM_00796	MDEMNMJM_00031, MDEMNMJM_00056, MDEMNMJM_00059, MDEMNMJM_00060, MDEMNMJM_00066, MDEMNMJM_00137, MDEMNMJM_00138, MDEMNMJM_00144, MDEMNMJM_00193, MDEMNMJM_00194, MDEMNMJM_00212, MDEMNMJM_00243, MDEMNMJM_00274, MDEMNMJM_00275, MDEMNMJM_00308, MDEMNMJM_00372, MDEMNMJM_00381, MDEMNMJM_00394, MDEMNMJM_00446, MDEMNMJM_00535, MDEMNMJM_00549, MDEMNMJM_00659, MDEMNMJM_00671, MDEMNMJM_00706, MDEMNMJM_00722,…	MDEMNMJM_00449, MDEMNMJM_00450
GCA_934702115.1_ERR7738185_bin.175	NGCLHMAI_00226	NGCLHMAI_00225	-	NGCLHMAI_00518, NGCLHMAI_00656	NGCLHMAI_00246, NGCLHMAI_00247	NGCLHMAI_00245	NGCLHMAI_00411	NGCLHMAI_00243, NGCLHMAI_00244, NGCLHMAI_00313	NGCLHMAI_00195, NGCLHMAI_00242, NGCLHMAI_00625, NGCLHMAI_00633, NGCLHMAI_00779	NGCLHMAI_00241, NGCLHMAI_00469	NGCLHMAI_00414, NGCLHMAI_00430, NGCLHMAI_00605, NGCLHMAI_00659	NGCLHMAI_00075, NGCLHMAI_00130, NGCLHMAI_00139, NGCLHMAI_00185, NGCLHMAI_00300, NGCLHMAI_00301, NGCLHMAI_00318, NGCLHMAI_00337, NGCLHMAI_00400, NGCLHMAI_00409, NGCLHMAI_00410, NGCLHMAI_00424, NGCLHMAI_00508, NGCLHMAI_00537, NGCLHMAI_00619, NGCLHMAI_00651, NGCLHMAI_00718, NGCLHMAI_00755, NGCLHMAI_00805, NGCLHMAI_00898, NGCLHMAI_00931, NGCLHMAI_00932, NGCLHMAI_00975	NGCLHMAI_00412, NGCLHMAI_00413
GCA_934725345.1_ERR7738185_bin.30	-	-	-	KMANJNHH_00290, KMANJNHH_00879	-	-	KMANJNHH_00274	KMANJNHH_00836	-	KMANJNHH_00212, KMANJNHH_00226, KMANJNHH_00382, KMANJNHH_00772, KMANJNHH_00997, KMANJNHH_01076	KMANJNHH_00257, KMANJNHH_00282, KMANJNHH_00356, KMANJNHH_00888	KMANJNHH_00110, KMANJNHH_00144, KMANJNHH_00156, KMANJNHH_00214, KMANJNHH_00275, KMANJNHH_00313, KMANJNHH_00371, KMANJNHH_00388, KMANJNHH_00389, KMANJNHH_00392, KMANJNHH_00411, KMANJNHH_00494, KMANJNHH_00606, KMANJNHH_00637, KMANJNHH_00679, KMANJNHH_00713, KMANJNHH_00800, KMANJNHH_00817, KMANJNHH_00818, KMANJNHH_00875, KMANJNHH_00931, KMANJNHH_00973, KMANJNHH_00985, KMANJNHH_01045, KMANJNHH_01057,…	KMANJNHH_00272, KMANJNHH_00273
GCA_934725425.1_ERR7747522_bin.266	PMAMJLNC_00820	PMAMJLNC_00821	-	PMAMJLNC_00140, PMAMJLNC_00342, PMAMJLNC_00366, PMAMJLNC_00952	PMAMJLNC_00814, PMAMJLNC_00815	PMAMJLNC_00813	PMAMJLNC_00827	PMAMJLNC_00811, PMAMJLNC_00812	PMAMJLNC_00810	PMAMJLNC_00209, PMAMJLNC_00460, PMAMJLNC_00744, PMAMJLNC_00809	PMAMJLNC_00143, PMAMJLNC_00459, PMAMJLNC_00865, PMAMJLNC_00980	PMAMJLNC_00014, PMAMJLNC_00100, PMAMJLNC_00104, PMAMJLNC_00164, PMAMJLNC_00188, PMAMJLNC_00207, PMAMJLNC_00223, PMAMJLNC_00224, PMAMJLNC_00227, PMAMJLNC_00239, PMAMJLNC_00261, PMAMJLNC_00262, PMAMJLNC_00370, PMAMJLNC_00372, PMAMJLNC_00381, PMAMJLNC_00419, PMAMJLNC_00435, PMAMJLNC_00436, PMAMJLNC_00476, PMAMJLNC_00495, PMAMJLNC_00619, PMAMJLNC_00639, PMAMJLNC_00640, PMAMJLNC_00669, PMAMJLNC_00670,…	PMAMJLNC_00957
GCA_934728355.1_ERR7738600_bin.110	LAKBHGDM_00619, LAKBHGDM_00622	LAKBHGDM_00618	-	LAKBHGDM_00389, LAKBHGDM_00444, LAKBHGDM_00731, LAKBHGDM_00814, LAKBHGDM_00916	LAKBHGDM_00625, LAKBHGDM_00626	LAKBHGDM_00627	LAKBHGDM_00304	LAKBHGDM_00336, LAKBHGDM_00488, LAKBHGDM_00628, LAKBHGDM_00629	LAKBHGDM_00630	LAKBHGDM_00118, LAKBHGDM_00631, LAKBHGDM_00118, LAKBHGDM_00631	LAKBHGDM_00254, LAKBHGDM_00392, LAKBHGDM_00624, LAKBHGDM_00817	LAKBHGDM_00021, LAKBHGDM_00032, LAKBHGDM_00116, LAKBHGDM_00123, LAKBHGDM_00124, LAKBHGDM_00203, LAKBHGDM_00204, LAKBHGDM_00223, LAKBHGDM_00227, LAKBHGDM_00262, LAKBHGDM_00303, LAKBHGDM_00357, LAKBHGDM_00359, LAKBHGDM_00378, LAKBHGDM_00402, LAKBHGDM_00410, LAKBHGDM_00429, LAKBHGDM_00430, LAKBHGDM_00514, LAKBHGDM_00545, LAKBHGDM_00556, LAKBHGDM_00557, LAKBHGDM_00560, LAKBHGDM_00586, LAKBHGDM_00588,…	LAKBHGDM_00305, LAKBHGDM_00306
GCA_934729465.1_ERR7745346_bin.225	OJAPHBBC_00955	OJAPHBBC_00671, OJAPHBBC_00954	-	OJAPHBBC_00676, OJAPHBBC_00842, OJAPHBBC_01161	OJAPHBBC_00960, OJAPHBBC_00961	OJAPHBBC_00962	OJAPHBBC_01155	OJAPHBBC_00963, OJAPHBBC_00964, OJAPHBBC_01117, OJAPHBBC_01230	OJAPHBBC_00106, OJAPHBBC_00645, OJAPHBBC_00965	OJAPHBBC_00307, OJAPHBBC_00597, OJAPHBBC_00967	OJAPHBBC_00119, OJAPHBBC_00576, OJAPHBBC_00674, OJAPHBBC_00800, OJAPHBBC_00815, OJAPHBBC_00827, OJAPHBBC_00959, OJAPHBBC_01033	OJAPHBBC_00051, OJAPHBBC_00057, OJAPHBBC_00058, OJAPHBBC_00061, OJAPHBBC_00107, OJAPHBBC_00247, OJAPHBBC_00260, OJAPHBBC_00285, OJAPHBBC_00450, OJAPHBBC_00465, OJAPHBBC_00466, OJAPHBBC_00563, OJAPHBBC_00568, OJAPHBBC_00666, OJAPHBBC_00672, OJAPHBBC_00673, OJAPHBBC_00680, OJAPHBBC_00687, OJAPHBBC_00709, OJAPHBBC_00713, OJAPHBBC_00747, OJAPHBBC_00753, OJAPHBBC_00778, OJAPHBBC_00829, OJAPHBBC_00879,…	OJAPHBBC_01157
GCA_937912175.1_SRR64257 ... v1.1_MAG	PJGBAJBP_00181, PJGBAJBP_00183	PJGBAJBP_00180, PJGBAJBP_00907	-	PJGBAJBP_00281, PJGBAJBP_00524	PJGBAJBP_00186, PJGBAJBP_00187	PJGBAJBP_00188	-	PJGBAJBP_00189, PJGBAJBP_00190, PJGBAJBP_00676, PJGBAJBP_00796	PJGBAJBP_00093, PJGBAJBP_00191, PJGBAJBP_00880, PJGBAJBP_00884, PJGBAJBP_00907	PJGBAJBP_00192	PJGBAJBP_00185, PJGBAJBP_00492, PJGBAJBP_00869	PJGBAJBP_00124, PJGBAJBP_00158, PJGBAJBP_00227, PJGBAJBP_00298, PJGBAJBP_00305, PJGBAJBP_00309, PJGBAJBP_00330, PJGBAJBP_00373, PJGBAJBP_00374, PJGBAJBP_00415, PJGBAJBP_00416, PJGBAJBP_00440, PJGBAJBP_00455, PJGBAJBP_00474, PJGBAJBP_00705, PJGBAJBP_00731, PJGBAJBP_00745, PJGBAJBP_00781, PJGBAJBP_00901, PJGBAJBP_00913, PJGBAJBP_00927, PJGBAJBP_00928, PJGBAJBP_00931, PJGBAJBP_00938	PJGBAJBP_00784
GCA_946186155.1_SRR117842 ... _v1.3_MAG	AMGBIJGK_00379, AMGBIJGK_00616, AMGBIJGK_00618	AMGBIJGK_00481, AMGBIJGK_00615	-	AMGBIJGK_00023, AMGBIJGK_00432	-	-	AMGBIJGK_00530	AMGBIJGK_00009, AMGBIJGK_00434, AMGBIJGK_00641, AMGBIJGK_00731, AMGBIJGK_00896	AMGBIJGK_00940	AMGBIJGK_00065, AMGBIJGK_00843, AMGBIJGK_00941, AMGBIJGK_01019	AMGBIJGK_00051, AMGBIJGK_00126, AMGBIJGK_00421, AMGBIJGK_00513	AMGBIJGK_00036, AMGBIJGK_00041, AMGBIJGK_00154, AMGBIJGK_00218, AMGBIJGK_00219, AMGBIJGK_00325, AMGBIJGK_00396, AMGBIJGK_00426, AMGBIJGK_00450, AMGBIJGK_00475, AMGBIJGK_00476, AMGBIJGK_00492, AMGBIJGK_00522, AMGBIJGK_00535, AMGBIJGK_00546, AMGBIJGK_00552, AMGBIJGK_00595, AMGBIJGK_00599, AMGBIJGK_00613, AMGBIJGK_00692, AMGBIJGK_00759, AMGBIJGK_00839, AMGBIJGK_00847, AMGBIJGK_00900	AMGBIJGK_00921, AMGBIJGK_00922
GCA_944380855.1_BRZ_PT_bin48	-	FGAKEGNJ_01236	-	FGAKEGNJ_00154	FGAKEGNJ_01234	-	-	FGAKEGNJ_00771, FGAKEGNJ_01321	-	FGAKEGNJ_00035, FGAKEGNJ_00771, FGAKEGNJ_00866	FGAKEGNJ_00002, FGAKEGNJ_00068, FGAKEGNJ_00132, FGAKEGNJ_00348, FGAKEGNJ_00781, FGAKEGNJ_01147, FGAKEGNJ_01363, FGAKEGNJ_01543, FGAKEGNJ_01592	FGAKEGNJ_00001, FGAKEGNJ_00008, FGAKEGNJ_00014, FGAKEGNJ_00015, FGAKEGNJ_00018, FGAKEGNJ_00027, FGAKEGNJ_00028, FGAKEGNJ_00036, FGAKEGNJ_00086, FGAKEGNJ_00116, FGAKEGNJ_00167, FGAKEGNJ_00206, FGAKEGNJ_00212, FGAKEGNJ_00252, FGAKEGNJ_00340, FGAKEGNJ_00345, FGAKEGNJ_00358, FGAKEGNJ_00372, FGAKEGNJ_00380, FGAKEGNJ_00415, FGAKEGNJ_00425, FGAKEGNJ_00485, FGAKEGNJ_00570, FGAKEGNJ_00571, FGAKEGNJ_00622,…	-
GCA_946535695.1_SRR12224 ... v1.3_MAG	GFLJIBHM_00667, GFLJIBHM_00974	GFLJIBHM_00179, GFLJIBHM_00666	-	GFLJIBHM_00286, GFLJIBHM_00741	GFLJIBHM_00764, GFLJIBHM_00765, GFLJIBHM_00923	GFLJIBHM_00763	-	GFLJIBHM_00009, GFLJIBHM_00063, GFLJIBHM_00105, GFLJIBHM_00331, GFLJIBHM_00762	GFLJIBHM_00626	GFLJIBHM_00460, GFLJIBHM_00627, GFLJIBHM_00816	GFLJIBHM_00391, GFLJIBHM_00453, GFLJIBHM_00885, GFLJIBHM_00977	GFLJIBHM_00003, GFLJIBHM_00112, GFLJIBHM_00121, GFLJIBHM_00123, GFLJIBHM_00148, GFLJIBHM_00253, GFLJIBHM_00254, GFLJIBHM_00257, GFLJIBHM_00369, GFLJIBHM_00413, GFLJIBHM_00459, GFLJIBHM_00502, GFLJIBHM_00664, GFLJIBHM_00681, GFLJIBHM_00812, GFLJIBHM_00961, GFLJIBHM_00971, GFLJIBHM_01026	-
GCA_947305745.1_SRR10912 ... v1.3_MAG	EDMEMGCB_00253, EDMEMGCB_00256	EDMEMGCB_00249, EDMEMGCB_00252, EDMEMGCB_00544, EDMEMGCB_00995	-	EDMEMGCB_00148, EDMEMGCB_00300, EDMEMGCB_00487, EDMEMGCB_01022, EDMEMGCB_01121, EDMEMGCB_01122	EDMEMGCB_00259, EDMEMGCB_00260	EDMEMGCB_00261	EDMEMGCB_00155	EDMEMGCB_00135, EDMEMGCB_00262, EDMEMGCB_00263, EDMEMGCB_00663	EDMEMGCB_00264	EDMEMGCB_00257, EDMEMGCB_00265, EDMEMGCB_00672	EDMEMGCB_00484, EDMEMGCB_00488, EDMEMGCB_01049	EDMEMGCB_00156, EDMEMGCB_00203, EDMEMGCB_00204, EDMEMGCB_00241, EDMEMGCB_00353, EDMEMGCB_00383, EDMEMGCB_00405, EDMEMGCB_00424, EDMEMGCB_00438, EDMEMGCB_00549, EDMEMGCB_00562, EDMEMGCB_00591, EDMEMGCB_00603, EDMEMGCB_00611, EDMEMGCB_00612, EDMEMGCB_00647, EDMEMGCB_00840, EDMEMGCB_00862, EDMEMGCB_00894, EDMEMGCB_00898, EDMEMGCB_00957, EDMEMGCB_00958, EDMEMGCB_01072, EDMEMGCB_01119	EDMEMGCB_00153, EDMEMGCB_00154
GCA_947627055.1_Lapin-021_bin18	-	DPFBAHLC_00243, DPFBAHLC_01189	-	DPFBAHLC_00935	DPFBAHLC_00241, DPFBAHLC_00243, DPFBAHLC_00529, DPFBAHLC_01373, DPFBAHLC_01413, DPFBAHLC_01618	-	-	DPFBAHLC_00351, DPFBAHLC_00623, DPFBAHLC_00870, DPFBAHLC_00957, DPFBAHLC_00966, DPFBAHLC_01353, DPFBAHLC_01644, DPFBAHLC_01778, DPFBAHLC_01825	DPFBAHLC_00928, DPFBAHLC_01092	DPFBAHLC_00298, DPFBAHLC_00388, DPFBAHLC_00623, DPFBAHLC_00915, DPFBAHLC_01087, DPFBAHLC_01413, DPFBAHLC_01606	DPFBAHLC_00214, DPFBAHLC_00222, DPFBAHLC_00920, DPFBAHLC_01346	DPFBAHLC_00002, DPFBAHLC_00003, DPFBAHLC_00010, DPFBAHLC_00170, DPFBAHLC_00193, DPFBAHLC_00195, DPFBAHLC_00200, DPFBAHLC_00201, DPFBAHLC_00204, DPFBAHLC_00260, DPFBAHLC_00353, DPFBAHLC_00425, DPFBAHLC_00437, DPFBAHLC_00557, DPFBAHLC_00577, DPFBAHLC_00601, DPFBAHLC_00638, DPFBAHLC_00651, DPFBAHLC_00670, DPFBAHLC_00819, DPFBAHLC_00820, DPFBAHLC_00862, DPFBAHLC_00889, DPFBAHLC_00901, DPFBAHLC_00913,…	-
GCF_900291955.1_PRJEB24956	-	EDPIIGHH_00544, EDPIIGHH_00838, EDPIIGHH_01024, EDPIIGHH_01921, EDPIIGHH_02037	-	EDPIIGHH_00656	EDPIIGHH_01280, EDPIIGHH_01612	-	-	EDPIIGHH_00276, EDPIIGHH_00530, EDPIIGHH_00864, EDPIIGHH_01525, EDPIIGHH_01527, EDPIIGHH_01610, EDPIIGHH_01780, EDPIIGHH_01912	EDPIIGHH_00750, EDPIIGHH_01263	EDPIIGHH_00058, EDPIIGHH_00259, EDPIIGHH_00276, EDPIIGHH_00530, EDPIIGHH_00533, EDPIIGHH_00840, EDPIIGHH_00864, EDPIIGHH_01280, EDPIIGHH_01527	EDPIIGHH_00556, EDPIIGHH_00636, EDPIIGHH_00790, EDPIIGHH_01230, EDPIIGHH_01243, EDPIIGHH_01576, EDPIIGHH_01598, EDPIIGHH_02090	EDPIIGHH_00081, EDPIIGHH_00174, EDPIIGHH_00188, EDPIIGHH_00401, EDPIIGHH_00487, EDPIIGHH_00491, EDPIIGHH_00522, EDPIIGHH_00532, EDPIIGHH_00563, EDPIIGHH_00603, EDPIIGHH_00628, EDPIIGHH_00633, EDPIIGHH_00639, EDPIIGHH_00690, EDPIIGHH_00694, EDPIIGHH_00769, EDPIIGHH_00801, EDPIIGHH_00802, EDPIIGHH_00806, EDPIIGHH_00822, EDPIIGHH_00926, EDPIIGHH_00934, EDPIIGHH_00961, EDPIIGHH_00976, EDPIIGHH_01056,…	-
